# PIMENTA: PIpeline for MEtabarcoding through Nanopore Technology used for Authentication

**DOI:** 10.1101/2024.02.14.580249

**Authors:** Valerie van der Vorst, Marijke Thijssen, Bas J. Fronen, Arjen de Groot, Margot A.M. Maathuis, Els Nijhuis, Marcel Polling, Joost Stassen, Marleen M. Voorhuijzen-Harink, Robbert Jak

## Abstract

DNA metabarcoding has become a cost-effective method to assess species composition of mixed samples. Developments such as advances in sequencing technology and increased species coverage of reference databases can be leveraged to gain more insights from metabarcoding experiments, given suitable tools. To this end, we introduce PIMENTA, a new pipeline that streamlines the analysis of Nanopore DNA metabarcoding sequencing data.

PIMENTA consists of four phases: pre-processing, clustering per sample, reclustering of all samples, and taxonomic identification. PIMENTA expands a workflow created by Voorhuijzen-Harink et al. Multiple updates have been made, including parallelization of the analysis of multiple samples with the use of high-performance computing (HPC), implementation of a local taxonomy database, and expansion of the taxonomic results summary. Settings have been optimized to process higher quality nanopore reads, for an increased accuracy of taxonomic identification.

We evaluated the pipeline with mock samples of zooplankton species, incorporating COI, 18SV4, and 18SV9 marker sequences. The performance and runtime have been benchmarked against two other existing pipelines. PIMENTA was able to quickly identify species with a high resolution and minimal misidentifications.
