## Additional File 3 for "PIMENTA: PIpeline for MEtabarcoding through Nanopore Technology used for Authentication"

### Sheet: miniCOI PIMENTA
Taxonomic.Name	Taxonomic.Level	Lineage	TOTAL	Mix1_6_11.miniCOI	Mix_2_7_12.miniCOI	Mix_3_8_13.miniCOI	Mix_4_9_14.miniCOI	Mix_5_10_15.miniCOI
Arenicola marina	species	Eukaryota:Metazoa:Annelida:None:Polychaeta:None:Arenicolidae:Arenicola:Arenicola marina	42	20	10	NA	NA	12
Heteromastus filiformis	species	Eukaryota:Metazoa:Annelida:None:Polychaeta:None:Capitellidae:Heteromastus:Heteromastus filiformis	619	133	329	NA	NA	157
Acartia	genus	Eukaryota:Metazoa:Arthropoda:Crustacea:Hexanauplia:Calanoida:Acartiidae:Acartia	807	26	7	730	NA	44
Strigamia maritima	species	Eukaryota:Metazoa:Arthropoda:Myriapoda:Chilopoda:Geophilomorpha:Linotaeniidae:Strigamia:Strigamia maritima	2578	274	1412	78	6	808
Electra pilosa	species	Eukaryota:Metazoa:Bryozoa:None:Gymnolaemata:Cheilostomatida:Electridae:Electra:Electra pilosa	42	6	28	NA	NA	8
Obelia longissima	species	Eukaryota:Metazoa:Cnidaria:None:Hydrozoa:Leptothecata:Obeliidae:Obelia:Obelia longissima	177	38	110	2	NA	27
Asterias	genus	Eukaryota:Metazoa:Echinodermata:None:Asteroidea:Forcipulatida:Asteriidae:Asterias	18	18	NA	NA	NA	NA
Cerastoderma edule	species	Eukaryota:Metazoa:Mollusca:None:Bivalvia:Cardiida:Cardiidae:Cerastoderma:Cerastoderma edule	814	37	10	9	724	34
Unidentified	Unidentified	Unidentified	0	0	0	0	0	0
		TOTAL	5097	552	1906	819	730	1090			reads	percentage
Eukaryota::Annelida:Polychaeta:NA:Capitellidae:Heteromastus		Heteromastus filiformis	619	133	329	0	0	157		correct species	4272	83.814
Eukaryota:Metazoa:Chordata:Actinopteri:Clupeiformes:Clupeidae:Clupea		Clupea harengus (18SV4 G2, COI G3)	0	0	0	0	0	0		correct genus	825	16.186
Eukaryota:Metazoa:Arthropoda:Hexanauplia:Calanoida:Acartiidae:Acartia:Acartia tonsa		Acartia tonsa	807	26	7	730	0	44		correct family	0	0
Eukaryota::Bryozoa:Gymnolaemata:Cheilostomatida:Electridae:Electra		Electra pilosa	42	6	28	0	0	8		correct order	0	0
Eukaryota::Cnidaria:Hydrozoa:Leptothecata:Obeliidae:Obelia		Obelia longissima	177	38	110	2	0	27		correct class	0	0
Eukaryota::Arthropoda:Thecostraca:Balanomorpha:Balanidae:Semibalanus		Semibalanus balanoides	0	0	0	0	0	0		correct phylum	0	0
Eukaryota:Metazoa:Mollusca:Bivalvia:Cardiida:Cardiidae:Cerastoderma:Cerastoderma edule		Cerastoderma edule	814	37	10	9	724	34		correct superkingdom	0	0
Eukaryota::Annelida:Polychaeta:NA:Arenicolidae		Arenicola marina	42	20	10	0	0	12		FALSE	0	0
Eukaryota:Metazoa:Arthropoda:Chilopoda:Geophilomorpha:Linotaeniidae:Strigamia:Strigamia maritima		Strigamia maritima (18SV4 G7, COI G6)	2578	274	1412	78	6	808
Eukaryota::Echinodermata:Asteroidea:Forcipulatida:Asteriidae:Asterias		Asterias rubens	18	18	0	0	0	0
		unknown/higher rank	0	0	0	0	0	0
		other	0	0	0	0	0	0
		Heteromastus filiformis	12.1444	24.0942	17.2613	0	0	14.4037
		Clupea harengus (18SV4 G2, COI G3)	0	0	0	0	0	0
		Acartia tonsa	15.8328	4.71014	0.367261	89.1331	0	4.0367
		Electra pilosa	0.824014	1.08696	1.46905	0	0	0.733945
		Obelia longissima	3.47263	6.88406	5.77125	0.2442	0	2.47706
		Semibalanus balanoides	0	0	0	0	0	0
		Cerastoderma edule	15.9702	6.7029	0.524659	1.0989	99.1781	3.11927
		Arenicola marina	0.824014	3.62319	0.524659	0	0	1.10092
		Strigamia maritima (18SV4 G7, COI G6)	50.5788	49.6377	74.0818	9.52381	0.821918	74.1284
		Asterias rubens	0.353149	3.26087	0	0	0	0
		unknown/higher rank	0	0	0	0	0	0
		other	0	0	0	0	0	0

### Sheet: 18SV4 PIMENTA
Taxonomic.Name	Taxonomic.Level	Lineage	TOTAL	Mix1_6_11.18SV4	Mix_2_7_12.18SV4	Mix_3_8_13.18SV4	Mix_4_9_14.18SV4	Mix_5_10_15.18SV4
Metazoa	kingdom	Eukaryota:Metazoa	27	NA	27	NA	NA	NA
Arenicola marina	species	Eukaryota:Metazoa:Annelida:None:Polychaeta:None:Arenicolidae:Arenicola:Arenicola marina	1027	277	180	NA	NA	570
Heteromastus filiformis	species	Eukaryota:Metazoa:Annelida:None:Polychaeta:None:Capitellidae:Heteromastus:Heteromastus filiformis	1116	167	769	NA	NA	180
Acartia tonsa	species	Eukaryota:Metazoa:Arthropoda:Crustacea:Hexanauplia:Calanoida:Acartiidae:Acartia:Acartia tonsa	7153	1195	534	4164	6	1254
Thecostraca	class	Eukaryota:Metazoa:Arthropoda:Crustacea:Thecostraca	21	NA	NA	NA	NA	21
Balanomorpha	order	Eukaryota:Metazoa:Arthropoda:Crustacea:Thecostraca:Balanomorpha	9	NA	NA	NA	NA	9
Semibalanus balanoides	species	Eukaryota:Metazoa:Arthropoda:Crustacea:Thecostraca:Balanomorpha:Balanidae:Semibalanus:Semibalanus balanoides	1049	433	182	12	NA	422
Cheilostomatida	order	Eukaryota:Metazoa:Bryozoa:None:Gymnolaemata:Cheilostomatida	1502	295	947	3	NA	257
Hydrozoa	class	Eukaryota:Metazoa:Cnidaria:None:Hydrozoa	5	NA	5	NA	NA	NA
Leptothecata	order	Eukaryota:Metazoa:Cnidaria:None:Hydrozoa:Leptothecata	8	NA	NA	NA	NA	8
Obelia	genus	Eukaryota:Metazoa:Cnidaria:None:Hydrozoa:Leptothecata:Obeliidae:Obelia	1144	236	586	NA	NA	322
Asterias	genus	Eukaryota:Metazoa:Echinodermata:None:Asteroidea:Forcipulatida:Asteriidae:Asterias	508	312	141	13	8	34
Cerastoderma	genus	Eukaryota:Metazoa:Mollusca:None:Bivalvia:Cardiida:Cardiidae:Cerastoderma	11	NA	NA	NA	11	NA
Cerastoderma edule	species	Eukaryota:Metazoa:Mollusca:None:Bivalvia:Cardiida:Cardiidae:Cerastoderma:Cerastoderma edule	3681	322	189	13	2771	386
Unidentified	Unidentified	Unidentified	0	0	0	0	0	0
family		TOTAL	17261	3237	3560	4205	2796	3463			correct species	14026	81.2583
Eukaryota::Annelida:Polychaeta:NA:Capitellidae:Heteromastus		Heteromastus filiformis	1116	167	769	0	0	180			correct genus	1663	149.014
Eukaryota:Metazoa:Chordata:Actinopteri:Clupeiformes:Clupeidae:Clupea		Clupea harengus (18SV4 G2, COI G3)	0	0	0	0	0	0			correct family	0	0
Eukaryota:Metazoa:Arthropoda:Hexanauplia:Calanoida:Acartiidae:Acartia:Acartia tonsa		Acartia tonsa	7153	1195	534	4164	6	1254			correct order	1519	299.016
Eukaryota::Bryozoa:Gymnolaemata:Cheilostomatida:Electridae:Electra		Electra pilosa	0	0	0	0	0	0			correct class	26	0.150629
Eukaryota::Cnidaria:Hydrozoa:Leptothecata:Obeliidae:Obelia		Obelia longissima	1144	236	586	0	0	322			correct phylum	0	0
Eukaryota::Arthropoda:Thecostraca:Balanomorpha:Balanidae:Semibalanus		Semibalanus balanoides	1049	433	182	12	0	422			correct superkingdom	27	0.156422
Eukaryota:Metazoa:Mollusca:Bivalvia:Cardiida:Cardiidae:Cerastoderma:Cerastoderma edule		Cerastoderma edule	3692	322	189	13	2782	386			false identification	0	0
Eukaryota::Annelida:Polychaeta:NA:Arenicolidae		Arenicola marina	1027	277	180	0	0	570
Eukaryota:Metazoa:Arthropoda:Chilopoda:Geophilomorpha:Linotaeniidae:Strigamia:Strigamia maritima		Strigamia maritima (18SV4 G7, COI G6)	0	0	0	0	0	0
Eukaryota::Echinodermata:Asteroidea:Forcipulatida:Asteriidae:Asterias		Asterias rubens	508	312	141	13	8	34
		unknown/higher rank	1563	295	979	3	0	286
		other	9	0	0	0	0	9
		Heteromastus filiformis	6.46544	5.1591	21.6011	0	0	5.19781
		Clupea harengus (18SV4 G2, COI G3)	0	0	0	0	0	0
		Acartia tonsa	41.4402	36.9169	15	99.025	0.214592	36.2114
		Electra pilosa	0	0	0	0	0	0
		Obelia longissima	6.62766	7.2907	16.4607	0	0	9.2983
		Semibalanus balanoides	6.07728	13.3766	5.11236	0.285375	0	12.186
		Cerastoderma edule	21.3893	9.94748	5.30899	0.309156	99.4993	11.1464
		Arenicola marina	5.94983	8.55731	5.05618	0	0	16.4597
		Strigamia maritima (18SV4 G7, COI G6)	0	0	0	0	0	0
		Asterias rubens	2.94305	9.63855	3.96067	0.309156	0.286123	0.981808
		unknown/higher rank	9.0551	9.11338	27.5	0.0713436	0	8.25874
		other	0.0521407	0	0	0	0	0.25989
class
Eukaryota::Annelida:Polychaeta:NA:Capitellidae:Heteromastus		Heteromastus filiformis	1116	167	769	0	0	180
Clupea harengus', 'Clupea', 'Clupeidae', 'Clupeiformes', 'Actinopteri', 'Chordata', 'Metazoa', 'Eukaryota']	Eukaryota:Metazoa:Chordata:Actinopteri:Clupeiformes:Clupeidae:Clupea	Clupea harengus (18SV4 G2, COI G3)	0	0	0	0	0	0
Eukaryota:Metazoa:Arthropoda:Hexanauplia:Calanoida:Acartiidae:Acartia:Acartia tonsa		Acartia tonsa	7153	1195	534	4164	6	1254
Eukaryota::Bryozoa:Gymnolaemata:Cheilostomatida:Electridae:Electra		Electra pilosa	1502	295	947	3	0	257
Eukaryota::Cnidaria:Hydrozoa:Leptothecata:Obeliidae:Obelia		Obelia longissima	1157	236	591	0	0	330
Eukaryota::Arthropoda:Thecostraca:Balanomorpha:Balanidae:Semibalanus		Semibalanus balanoides	1079	433	182	12	0	452
Eukaryota:Metazoa:Mollusca:Bivalvia:Cardiida:Cardiidae:Cerastoderma:Cerastoderma edule		Cerastoderma edule	3692	322	189	13	2782	386
Eukaryota::Annelida:Polychaeta:NA:Arenicolidae		Arenicola marina	1027	277	180	0	0	570
Eukaryota:Metazoa:Arthropoda:Chilopoda:Geophilomorpha:Linotaeniidae:Strigamia:Strigamia maritima		Strigamia maritima (18SV4 G7, COI G6)	0	0	0	0	0	0
Eukaryota::Echinodermata:Asteroidea:Forcipulatida:Asteriidae:Asterias		Asterias rubens	508	312	141	13	8	34
		unknown/higher rank	27	0	27	0	0	0
		other	0	0	0	0	0	0
		Heteromastus filiformis	6.46544	5.1591	21.6011	0	0	5.19781
		Clupea harengus (18SV4 G2, COI G3)	0	0	0	0	0	0
		Acartia tonsa	41.4402	36.9169	15	99.025	0.214592	36.2114
		Electra pilosa	8.7017	9.11338	26.6011	0.0713436	0	7.42131
		Obelia longissima	6.70297	7.2907	16.6011	0	0	9.52931
		Semibalanus balanoides	6.25109	13.3766	5.11236	0.285375	0	13.0523
		Cerastoderma edule	21.3893	9.94748	5.30899	0.309156	99.4993	11.1464
		Arenicola marina	5.94983	8.55731	5.05618	0	0	16.4597
		Strigamia maritima (18SV4 G7, COI G6)	0	0	0	0	0	0
		Asterias rubens	2.94305	9.63855	3.96067	0.309156	0.286123	0.981808
		unknown/higher rank	0.156422	0	0.758427	0	0	0
		other	0	0	0	0	0	0

### Sheet: 18SV9 PIMENTA
Taxonomic.Name	Taxonomic.Level	Lineage	TOTAL	Mix1_6_11.18SV9	Mix_2_7_12.18SV9	Mix_3_8_13.18SV9	Mix_4_9_14.18SV9	Mix_5_10_15.18SV9
Arenicola marina	species	Eukaryota:Metazoa:Annelida:None:Polychaeta:None:Arenicolidae:Arenicola:Arenicola marina	8810	3914	650	212	19	4015
Heteromastus filiformis	species	Eukaryota:Metazoa:Annelida:None:Polychaeta:None:Capitellidae:Heteromastus:Heteromastus filiformis	15042	3974	7673	368	159	2868
Crustacea	NA	Eukaryota:Metazoa:Arthropoda:Crustacea	15630	6093	2210	428	295	6604
Acartia tonsa	species	Eukaryota:Metazoa:Arthropoda:Crustacea:Hexanauplia:Calanoida:Acartiidae:Acartia:Acartia tonsa	42093	4086	991	32296	387	4333
Thecostraca	class	Eukaryota:Metazoa:Arthropoda:Crustacea:Thecostraca	4	NA	NA	NA	NA	4
Strigamia maritima	species	Eukaryota:Metazoa:Arthropoda:Myriapoda:Chilopoda:Geophilomorpha:Linotaeniidae:Strigamia:Strigamia maritima	5987	1979	924	342	NA	2742
Electra	genus	Eukaryota:Metazoa:Bryozoa:None:Gymnolaemata:Cheilostomatida:Electridae:Electra	14030	2490	6393	93	308	4746
Actinopteri	class	Eukaryota:Metazoa:Chordata:Craniata:Actinopteri	8269	1565	5097	97	66	1444
Obelia	genus	Eukaryota:Metazoa:Cnidaria:None:Hydrozoa:Leptothecata:Obeliidae:Obelia	6766	1437	3533	7	190	1599
Forcipulatida	order	Eukaryota:Metazoa:Echinodermata:None:Asteroidea:Forcipulatida	3060	2255	465	160	14	166
Cerastoderma edule	species	Eukaryota:Metazoa:Mollusca:None:Bivalvia:Cardiida:Cardiidae:Cerastoderma:Cerastoderma edule	36634	2268	1388	352	29261	3365
Unidentified	Unidentified	Unidentified	0	0	0	0	0	0
		TOTAL	156325	30061	29324	34355	30699	31886				correct species	108566	69.4489
Eukaryota::Annelida:Polychaeta:NA:Capitellidae:Heteromastus		Heteromastus filiformis	15042	3974	7673	368	159	2868				correct genus	20796	13.3031
Eukaryota:Metazoa:Chordata:Actinopteri:Clupeiformes:Clupeidae:Clupea		Clupea harengus (18SV4 G2, COI G3)	0	0	0	0	0	0				correct family	0	0
Eukaryota:Metazoa:Arthropoda:Hexanauplia:Calanoida:Acartiidae:Acartia:Acartia tonsa		Acartia tonsa	42093	4086	991	32296	387	4333				correct order	3060	1.95746
Eukaryota::Bryozoa:Gymnolaemata:Cheilostomatida:Electridae:Electra		Electra pilosa	14030	2490	6393	93	308	4746				correct class	8273	5.29218
Eukaryota::Cnidaria:Hydrozoa:Leptothecata:Obeliidae:Obelia		Obelia longissima	6766	1437	3533	7	190	1599				correct phylum	15630	9.9984
Eukaryota::Arthropoda:Thecostraca:Balanomorpha:Balanidae:Semibalanus		Semibalanus balanoides	0	0	0	0	0	0				correct superkingdom	0	0
Eukaryota:Metazoa:Mollusca:Bivalvia:Cardiida:Cardiidae:Cerastoderma:Cerastoderma edule		Cerastoderma edule	36634	2268	1388	352	29261	3365				false identification	0	0
Eukaryota::Annelida:Polychaeta:NA:Arenicolidae		Arenicola marina	8810	3914	650	212	19	4015
Eukaryota:Metazoa:Arthropoda:Chilopoda:Geophilomorpha:Linotaeniidae:Strigamia:Strigamia maritima		Strigamia maritima (18SV4 G7, COI G6)	5987	1979	924	342	0	2742
Eukaryota::Echinodermata:Asteroidea:Forcipulatida:Asteriidae:Asterias		Asterias rubens	0	0	0	0	0	0
		unknown/higher rank	26963	9913	7772	685	375	8218
		other	0	0	0	0	0	0
		Heteromastus filiformis	9.62226	13.2198	26.1663	1.07117	0.517932	8.99454
		Clupea harengus (18SV4 G2, COI G3)	0	0	0	0	0	0
		Acartia tonsa	26.9266	13.5924	3.37948	94.0067	1.26063	13.589
		Electra pilosa	8.97489	8.28316	21.8013	0.270703	1.00329	14.8843
		Obelia longissima	4.32816	4.78028	12.0482	0.0203755	0.618913	5.01474
		Semibalanus balanoides	0	0	0	0	0	0
		Cerastoderma edule	23.4345	7.54466	4.73332	1.0246	95.3158	10.5532
		Arenicola marina	5.63569	13.0202	2.21661	0.617086	0.0618913	12.5917
		Strigamia maritima (18SV4 G7, COI G6)	3.82984	6.58328	3.151	0.995488	0	8.59939
		Asterias rubens	0	0	0	0	0	0
		unknown/higher rank	17.248	32.9763	26.5039	1.99389	1.22154	25.7731
		other	0	0	0	0	0	0
class
Eukaryota::Annelida:Polychaeta:NA:Capitellidae:Heteromastus		Heteromastus filiformis	15042	3974	7673	368	159	2868
Clupea harengus', 'Clupea', 'Clupeidae', 'Clupeiformes', 'Actinopteri', 'Chordata', 'Metazoa', 'Eukaryota']	Eukaryota:Metazoa:Chordata:Actinopteri:Clupeiformes:Clupeidae:Clupea	Clupea harengus (18SV4 G2, COI G3)	8269	1565	5097	97	66	1444
Eukaryota:Metazoa:Arthropoda:Hexanauplia:Calanoida:Acartiidae:Acartia:Acartia tonsa		Acartia tonsa	42093	4086	991	32296	387	4333
Eukaryota::Bryozoa:Gymnolaemata:Cheilostomatida:Electridae:Electra		Electra pilosa	14030	2490	6393	93	308	4746
Eukaryota::Cnidaria:Hydrozoa:Leptothecata:Obeliidae:Obelia		Obelia longissima	6766	1437	3533	7	190	1599
Eukaryota::Arthropoda:Thecostraca:Balanomorpha:Balanidae:Semibalanus		Semibalanus balanoides	4	0	0	0	0	4
Eukaryota:Metazoa:Mollusca:Bivalvia:Cardiida:Cardiidae:Cerastoderma:Cerastoderma edule		Cerastoderma edule	36634	2268	1388	352	29261	3365
Eukaryota::Annelida:Polychaeta:NA:Arenicolidae		Arenicola marina	8810	3914	650	212	19	4015
Eukaryota:Metazoa:Arthropoda:Chilopoda:Geophilomorpha:Linotaeniidae:Strigamia:Strigamia maritima		Strigamia maritima (18SV4 G7, COI G6)	5987	1979	924	342	0	2742
Eukaryota::Echinodermata:Asteroidea:Forcipulatida:Asteriidae:Asterias		Asterias rubens	3060	2255	465	160	14	166
		unknown/higher rank	15630	6093	2210	428	295	6604
		other	0	0	0	0	0	0
		Heteromastus filiformis	9.62226	13.2198	26.1663	1.07117	0.517932	8.99454
		Clupea harengus (18SV4 G2, COI G3)	5.28962	5.20608	17.3817	0.282346	0.214991	4.52863
		Acartia tonsa	26.9266	13.5924	3.37948	94.0067	1.26063	13.589
		Electra pilosa	8.97489	8.28316	21.8013	0.270703	1.00329	14.8843
		Obelia longissima	4.32816	4.78028	12.0482	0.0203755	0.618913	5.01474
		Semibalanus balanoides	0.00255877	0	0	0	0	0.0125447
		Cerastoderma edule	23.4345	7.54466	4.73332	1.0246	95.3158	10.5532
		Arenicola marina	5.63569	13.0202	2.21661	0.617086	0.0618913	12.5917
		Strigamia maritima (18SV4 G7, COI G6)	3.82984	6.58328	3.151	0.995488	0	8.59939
		Asterias rubens	1.95746	7.50141	1.58573	0.465726	0.0456041	0.520605
		unknown/higher rank	9.9984	20.2688	7.53649	1.24582	0.960943	20.7113
		other	0	0	0	0	0	0

### Sheet: COI VH et al
Taxonomic.Name	Taxonomic.Level	Lineage	TOTAL	Mix_1	Mix_2	Mix_3	Mix_4	Mix_5
Sporobolomyces sp.	species	Eukaryota:Fungi:Basidiomycota:Pucciniomycotina:Microbotryomycetes:Sporidiobolales:Sporidiobolaceae:Sporobolomyces:Sporobolomyces sp.	1	0	1	0	0	0
Arenicola marina	species	Eukaryota:Metazoa:Annelida:None:Polychaeta:None:Arenicolidae:Arenicola:Arenicola marina	48	20	10	3	1	14
Heteromastus filiformis	species	Eukaryota:Metazoa:Annelida:None:Polychaeta:None:Capitellidae:Heteromastus:Heteromastus filiformis	627	138	324	2	0	163
Acartia	genus	Eukaryota:Metazoa:Arthropoda:Crustacea:Hexanauplia:Calanoida:Acartiidae:Acartia	833	26	7	759	0	41
Strigamia maritima	species	Eukaryota:Metazoa:Arthropoda:Myriapoda:Chilopoda:Geophilomorpha:Linotaeniidae:Strigamia:Strigamia maritima	2603	275	1428	81	6	813
Electra pilosa	species	Eukaryota:Metazoa:Bryozoa:None:Gymnolaemata:Cheilostomatida:Electridae:Electra:Electra pilosa	45	6	31	2	0	6
Obelia	genus	Eukaryota:Metazoa:Cnidaria:None:Hydrozoa:Leptothecata:Obeliidae:Obelia	187	38	117	2	1	29
Asterias	genus	Eukaryota:Metazoa:Echinodermata:None:Asteroidea:Forcipulatida:Asteriidae:Asterias	23	18	4	1	0	0
Cerastoderma edule	species	Eukaryota:Metazoa:Mollusca:None:Bivalvia:Cardiida:Cardiidae:Cerastoderma:Cerastoderma edule	821	35	10	9	729	38
Unidentified	Unidentified	Unidentified	1	0	0	1	0	0
			5189	556	1932	860	737	1104					reads	percentage
Eukaryota::Annelida:Polychaeta:NA:Capitellidae:Heteromastus		Heteromastus filiformis	627	138	324	2	0	163				correct species	4144	2.58816
Eukaryota:Metazoa:Chordata:Actinopteri:Clupeiformes:Clupeidae:Clupea		Clupea harengus (18SV4 G2, COI G3)	0	0	0	0	0	0				correct genus	1043	0.651411
Eukaryota:Metazoa:Arthropoda:Hexanauplia:Calanoida:Acartiidae:Acartia:Acartia tonsa		Acartia tonsa	833	26	7	759	0	41				correct family	0	0
Eukaryota::Bryozoa:Gymnolaemata:Cheilostomatida:Electridae:Electra		Electra pilosa	45	6	31	2	0	6				correct order	0	0
Eukaryota::Cnidaria:Hydrozoa:Leptothecata:Obeliidae:Obelia		Obelia longissima	187	38	117	2	1	29				correct class	0	0
Eukaryota::Arthropoda:Thecostraca:Balanomorpha:Balanidae:Semibalanus		Semibalanus balanoides	0	0	0	0	0	0				correct phylum	0	0
Eukaryota:Metazoa:Mollusca:Bivalvia:Cardiida:Cardiidae:Cerastoderma:Cerastoderma edule		Cerastoderma edule	821	35	10	9	729	38				correct superkingdom	0	0
Eukaryota::Annelida:Polychaeta:NA:Arenicolidae		Arenicola marina	48	20	10	3	1	14				FALSE	2	0.00124911
Eukaryota:Metazoa:Arthropoda:Chilopoda:Geophilomorpha:Linotaeniidae:Strigamia:Strigamia maritima		Strigamia maritima (18SV4 G7, COI G6)	2603	275	1428	81	6	813
Eukaryota::Echinodermata:Asteroidea:Forcipulatida:Asteriidae:Asterias		Asterias rubens	23	18	4	1	0	0
		unknown/higher rank	0	0	0	0	0	0
		other	2	0	1	1	0	0
		Heteromastus filiformis	12.0833	24.8201	16.7702	0.232558	0	14.7645
		Clupea harengus (18SV4 G2, COI G3)	0	0	0	0	0	0
		Acartia tonsa	16.0532	4.67626	0.362319	88.2558	0	3.71377
		Electra pilosa	0.867219	1.07914	1.60455	0.232558	0	0.543478
		Obelia longissima	3.60378	6.83453	6.0559	0.232558	0.135685	2.62681
		Semibalanus balanoides	0	0	0	0	0	0
		Cerastoderma edule	15.8219	6.29496	0.517598	1.04651	98.9145	3.44203
		Arenicola marina	0.925034	3.59712	0.517598	0.348837	0.135685	1.26812
		Strigamia maritima (18SV4 G7, COI G6)	50.1638	49.4604	73.913	9.4186	0.814111	73.6413
		Asterias rubens	0.443245	3.23741	0.207039	0.116279	0	0
		unknown/higher rank	0	0	0	0	0	0
		other	0.0385431	0	0.0517598	0.116279	0	0

### Sheet: 18SV4 VH et al
Taxonomic.Name	Taxonomic.Level	Lineage	TOTAL	Mix_1	Mix_2	Mix_3	Mix_4	Mix_5
Eukaryota	superkingdom	Eukaryota	491	80	131	2	231	47
Metazoa	kingdom	Eukaryota:Metazoa	25	NA	25	NA	NA	NA
Arenicola marina	species	Eukaryota:Metazoa:Annelida:None:Polychaeta:None:Arenicolidae:Arenicola:Arenicola marina	1299	511	181	13	NA	594
Heteromastus filiformis	species	Eukaryota:Metazoa:Annelida:None:Polychaeta:None:Capitellidae:Heteromastus:Heteromastus filiformis	1134	62	814	11	NA	247
Acartia tonsa	species	Eukaryota:Metazoa:Arthropoda:Crustacea:Hexanauplia:Calanoida:Acartiidae:Acartia:Acartia tonsa	7371	1238	536	4261	8	1328
Thecostraca	class	Eukaryota:Metazoa:Arthropoda:Crustacea:Thecostraca	20	NA	NA	NA	NA	20
Balanomorpha	order	Eukaryota:Metazoa:Arthropoda:Crustacea:Thecostraca:Balanomorpha	1106	459	190	12	6	439
Cheilostomatida	order	Eukaryota:Metazoa:Bryozoa:None:Gymnolaemata:Cheilostomatida	1389	276	864	3	NA	246
Leptothecata	order	Eukaryota:Metazoa:Cnidaria:None:Hydrozoa:Leptothecata	10	NA	6	NA	NA	4
Obelia	genus	Eukaryota:Metazoa:Cnidaria:None:Hydrozoa:Leptothecata:Obeliidae:Obelia	1186	238	618	9	NA	321
Asteroidea	class	Eukaryota:Metazoa:Echinodermata:None:Asteroidea	5	4	NA	1	NA	NA
Asteriidae	family	Eukaryota:Metazoa:Echinodermata:None:Asteroidea:Forcipulatida:Asteriidae	9	9	NA	NA	NA	NA
Asterias	genus	Eukaryota:Metazoa:Echinodermata:None:Asteroidea:Forcipulatida:Asteriidae:Asterias	547	317	172	14	8	36
Asterias amurensis	species	Eukaryota:Metazoa:Echinodermata:None:Asteroidea:Forcipulatida:Asteriidae:Asterias:Asterias amurensis	8	NA	NA	NA	NA	8
Cerastoderma	genus	Eukaryota:Metazoa:Mollusca:None:Bivalvia:Cardiida:Cardiidae:Cerastoderma	10	NA	NA	1	9	NA
Cerastoderma edule	species	Eukaryota:Metazoa:Mollusca:None:Bivalvia:Cardiida:Cardiidae:Cerastoderma:Cerastoderma edule	3524	272	229	13	2621	389
			18134	3466	3766	4340	2883	3679					reads	percentage
Eukaryota::Annelida:Polychaeta:NA:Capitellidae:Heteromastus		Heteromastus filiformis	1134	62	814	11	0	247				correct species	13336	73.5414
Eukaryota:Metazoa:Chordata:Actinopteri:Clupeiformes:Clupeidae:Clupea		Clupea harengus (18SV4 G2, COI G3)	0	0	0	0	0	0				correct genus	1743	9.61178
Eukaryota:Metazoa:Arthropoda:Hexanauplia:Calanoida:Acartiidae:Acartia:Acartia tonsa		Acartia tonsa	7371	1238	536	4261	8	1328				correct family	9	0.0496305
Eukaryota::Bryozoa:Gymnolaemata:Cheilostomatida:Electridae:Electra		Electra pilosa	1389	276	864	3	0	246				correct order	2505	13.8138
Eukaryota::Cnidaria:Hydrozoa:Leptothecata:Obeliidae:Obelia		Obelia longissima	1196	238	624	9	0	325				correct class	25	0.137863
Eukaryota::Arthropoda:Thecostraca:Balanomorpha:Balanidae:Semibalanus		Semibalanus balanoides	1126	459	190	12	6	459				correct phylum	0	0
Eukaryota:Metazoa:Mollusca:Bivalvia:Cardiida:Cardiidae:Cerastoderma:Cerastoderma edule		Cerastoderma edule	3534	272	229	14	2630	389				correct superkingdom	516	2.84548
Eukaryota::Annelida:Polychaeta:NA:Arenicolidae		Arenicola marina	1299	511	181	13	0	594				FALSE	0	0
Eukaryota:Metazoa:Arthropoda:Chilopoda:Geophilomorpha:Linotaeniidae:Strigamia:Strigamia maritima		Strigamia maritima (18SV4 G7, COI G6)	0	0	0	0	0	0
Eukaryota::Echinodermata:Asteroidea:Forcipulatida:Asteriidae:Asterias		Asterias rubens	561	330	172	15	8	36
		unknown/higher rank	516	80	156	2	231	47
		other	8	0	0	0	0	8
		Heteromastus filiformis	6.25345	1.78881	21.6144	0.253456	0	6.71378
		Clupea harengus (18SV4 G2, COI G3)	0	0	0	0	0	0
		Acartia tonsa	40.6474	35.7184	14.2326	98.1797	0.277489	36.0968
		Electra pilosa	7.65964	7.96307	22.9421	0.0691244	0	6.6866
		Obelia longissima	6.59535	6.86671	16.5693	0.207373	0	8.83392
		Semibalanus balanoides	6.20933	13.2429	5.04514	0.276498	0.208117	12.4762
		Cerastoderma edule	19.4883	7.84766	6.08072	0.322581	91.2244	10.5735
		Arenicola marina	7.16334	14.7432	4.80616	0.299539	0	16.1457
		Strigamia maritima (18SV4 G7, COI G6)	0	0	0	0	0	0
		Asterias rubens	3.09364	9.52106	4.56718	0.345622	0.277489	0.978527
		unknown/higher rank	2.84548	2.30814	4.14233	0.0460829	8.01249	1.27752
		other	0.044116	0	0	0	0	0.21745

### Sheet: 18SV9 VH et al
Taxonomic.Name	Taxonomic.Level	Lineage	Total	Mix_1	Mix_2	Mix_3	Mix_4	Mix_5
Bacteria	superkingdom	Bacteria	138	43	22	35	5	33
Gammaproteobacteria	class	Bacteria:Proteobacteria:None:Gammaproteobacteria	93	NA	23	NA	28	42
Enterobacterales	order	Bacteria:Proteobacteria:None:Gammaproteobacteria:Enterobacterales	168	62	43	26	37	NA
Pseudomonas	genus	Bacteria:Proteobacteria:None:Gammaproteobacteria:Pseudomonadales:Pseudomonadaceae:Pseudomonas	9	NA	NA	NA	NA	9
Eukaryota	superkingdom	Eukaryota	13718	2634	5954	92	309	4729
Dothideomycetes	class	Eukaryota:Fungi:Ascomycota:Pezizomycotina:Dothideomycetes	7	NA	NA	NA	7	NA
Malassezia globosa	species	Eukaryota:Fungi:Basidiomycota:Ustilaginomycotina:Malasseziomycetes:Malasseziales:Malasseziaceae:Malassezia:Malassezia globosa	41	NA	41	NA	NA	NA
Arenicola marina	species	Eukaryota:Metazoa:Annelida:None:Polychaeta:None:Arenicolidae:Arenicola:Arenicola marina	24	NA	NA	NA	NA	24
Heteromastus filiformis	species	Eukaryota:Metazoa:Annelida:None:Polychaeta:None:Capitellidae:Heteromastus:Heteromastus filiformis	6	NA	4	NA	NA	2
Arenicolidae	family	Eukaryota:Metazoa:Annelida:Polychaeta:None:Arenicolidae	9107	3943	689	224	92	4159
Capitellidae	family	Eukaryota:Metazoa:Annelida:Polychaeta:None:Capitellidae	15519	3942	8307	398	113	2759
Acartia tonsa	species	Eukaryota:Metazoa:Arthropoda:Crustacea:Hexanauplia:Calanoida:Acartiidae:Acartia:Acartia tonsa	42804	4087	993	32907	385	4432
Thecostraca	class	Eukaryota:Metazoa:Arthropoda:Crustacea:Thecostraca	752	18	7	NA	NA	727
Balanomorpha	order	Eukaryota:Metazoa:Arthropoda:Crustacea:Thecostraca:Balanomorpha	14148	4375	2226	440	294	6813
Chilopoda	class	Eukaryota:Metazoa:Arthropoda:Myriapoda:Chilopoda	16	16	NA	NA	NA	NA
Geophilomorpha	order	Eukaryota:Metazoa:Arthropoda:Myriapoda:Chilopoda:Geophilomorpha	5835	1993	853	359	NA	2630
Strigamia maritima	species	Eukaryota:Metazoa:Arthropoda:Myriapoda:Chilopoda:Geophilomorpha:Linotaeniidae:Strigamia:Strigamia maritima	7	7	NA	NA	NA	NA
Actinopteri	class	Eukaryota:Metazoa:Chordata:Craniata:Actinopteri	9833	2058	5948	153	36	1638
Myxocyprinus asiaticus	species	Eukaryota:Metazoa:Chordata:Craniata:Actinopteri:Cypriniformes:Catostomidae:Myxocyprinus:Myxocyprinus asiaticus	5	NA	NA	NA	5	NA
Homo sapiens	species	Eukaryota:Metazoa:Chordata:Craniata:Mammalia:Primates:Hominidae:Homo:Homo sapiens	2	NA	NA	NA	2	NA
Obelia	genus	Eukaryota:Metazoa:Cnidaria:None:Hydrozoa:Leptothecata:Obeliidae:Obelia	7004	1456	3616	205	190	1537
Forcipulatida	order	Eukaryota:Metazoa:Echinodermata:None:Asteroidea:Forcipulatida	2564	1746	479	165	14	160
Cardiidae	family	Eukaryota:Metazoa:Mollusca:None:Bivalvia:Cardiida:Cardiidae	8	NA	NA	NA	8	NA
Cerastoderma edule	species	Eukaryota:Metazoa:Mollusca:None:Bivalvia:Cardiida:Cardiidae:Cerastoderma:Cerastoderma edule	38302	1128	1436	359	31398	3981
Magnoliopsida	class	Eukaryota:Viridiplantae:Streptophyta:Streptophytina:Magnoliopsida	3	NA	3	NA	NA	NA
Pseudomonas phage Pf17397_F_PD1	species	Viruses:Heunggongvirae:Uroviricota:None:Caudoviricetes:Caudovirales:Autographiviridae:Pijolavirus:Pseudomonas phage Pf17397_F_PD1	1	1	NA	NA	NA	NA
			160114	27509	30644	35363	32923	33675					reads	percentage
Eukaryota::Annelida:Polychaeta:NA:Capitellidae:Heteromastus		Heteromastus filiformis	15525	3942	8311	398	113	2761				correct species	81143	50.6783
Eukaryota:Metazoa:Chordata:Actinopteri:Clupeiformes:Clupeidae:Clupea		Clupea harengus (18SV4 G2, COI G3)	9833	2058	5948	153	36	1638				correct genus	7004	4.37438
Eukaryota:Metazoa:Arthropoda:Hexanauplia:Calanoida:Acartiidae:Acartia:Acartia tonsa		Acartia tonsa	42804	4087	993	32907	385	4432				correct family	24634	15.3853
Eukaryota::Bryozoa:Gymnolaemata:Cheilostomatida:Electridae:Electra		Electra pilosa	0	0	0	0	0	0				correct order	22547	14.0818
Eukaryota::Cnidaria:Hydrozoa:Leptothecata:Obeliidae:Obelia		Obelia longissima	7004	1456	3616	205	190	1537				correct class	10601	6.62091
Eukaryota::Arthropoda:Thecostraca:Balanomorpha:Balanidae:Semibalanus		Semibalanus balanoides	14900	4393	2233	440	294	7540				correct phylum	0	0
Eukaryota:Metazoa:Mollusca:Bivalvia:Cardiida:Cardiidae:Cerastoderma:Cerastoderma edule		Cerastoderma edule	38310	1128	1436	359	31406	3981				correct superkingdom	13718	8.56765
Eukaryota::Annelida:Polychaeta:NA:Arenicolidae		Arenicola marina	9131	3943	689	224	92	4183				FALSE	467	0.291667
Eukaryota:Metazoa:Arthropoda:Chilopoda:Geophilomorpha:Linotaeniidae:Strigamia:Strigamia maritima		Strigamia maritima (18SV4 G7, COI G6)	5842	2000	853	359	0	2630
Eukaryota::Echinodermata:Asteroidea:Forcipulatida:Asteriidae:Asterias		Asterias rubens	2564	1746	479	165	14	160
		unknown/higher rank	13718	2634	5954	92	309	4729
		other	483	122	132	61	84	84
		Heteromastus filiformis	9.69622	14.3299	27.1211	1.12547	0.343225	8.19896
		Clupea harengus (18SV4 G2, COI G3)	6.14125	7.48119	19.41	0.432656	0.109346	4.86414
		Acartia tonsa	26.7335	14.857	3.24044	93.0549	1.1694	13.1611
		Electra pilosa	0	0	0	0	0	0
		Obelia longissima	4.37438	5.29281	11.8	0.579702	0.577104	4.56422
		Semibalanus balanoides	9.30587	15.9693	7.28691	1.24424	0.892993	22.3905
		Cerastoderma edule	23.9267	4.10048	4.68607	1.01519	95.3923	11.8218
		Arenicola marina	5.70281	14.3335	2.2484	0.63343	0.27944	12.4217
		Strigamia maritima (18SV4 G7, COI G6)	3.64865	7.27035	2.78358	1.01519	0	7.80995
		Asterias rubens	1.60136	6.34701	1.56311	0.466589	0.0425235	0.47513
		unknown/higher rank	8.56765	9.57505	19.4296	0.260159	0.938554	14.0431
		other	0.30166	0.443491	0.430753	0.172497	0.255141	0.249443

### Sheet: miniCOI Decona
Taxonomic.Name	Taxonomic.Level	Lineage	TOTAL	Mix1_6_11.miniCOI	Mix_2_7_12.miniCOI	Mix_3_8_13.miniCOI	Mix_4_9_14.miniCOI	Mix_5_10_15.miniCOI
Heteromastus filiformis	species	Eukaryota:Metazoa:Annelida:Polychaeta:NA:Capitellidae:Heteromastus:Heteromastus filiformis	102	NA	102	NA	NA	NA
Linotaeniidae	family	Eukaryota:Metazoa:Arthropoda:Chilopoda:Geophilomorpha:Linotaeniidae	799	NA	418	NA	NA	381
Acartiidae	family	Eukaryota:Metazoa:Arthropoda:Hexanauplia:Calanoida:Acartiidae	195	NA	NA	195	NA	NA
Tetrabrachiidae	family	Eukaryota:Metazoa:Chordata:Actinopteri:Lophiiformes:Tetrabrachiidae	328	NA	NA	NA	127	201
Obeliidae	family	Eukaryota:Metazoa:Cnidaria:Hydrozoa:Leptothecata:Obeliidae	105	NA	105	NA	NA	NA
Cerastoderma edule	species	Eukaryota:Metazoa:Mollusca:Bivalvia:Cardiida:Cardiidae:Cerastoderma:Cerastoderma edule	135	NA	NA	NA	135	NA
		TOTAL	1664	0	625	195	262	582			reads	percentage
Eukaryota::Annelida:Polychaeta:NA:Capitellidae:Heteromastus		Heteromastus filiformis	102	0	102	0	0	0		correct species	237	14.2428
Eukaryota:Metazoa:Chordata:Actinopteri:Clupeiformes:Clupeidae:Clupea		Clupea harengus (18SV4 G2, COI G3)	0	0	0	0	0	0		correct genus	0	0
Eukaryota:Metazoa:Arthropoda:Hexanauplia:Calanoida:Acartiidae:Acartia:Acartia tonsa		Acartia tonsa	195	0	0	195	0	0		correct family	1427	85.7572
Eukaryota::Bryozoa:Gymnolaemata:Cheilostomatida:Electridae:Electra		Electra pilosa	0	0	0	0	0	0		correct order	0	0
Eukaryota::Cnidaria:Hydrozoa:Leptothecata:Obeliidae:Obelia		Obelia longissima	105	0	105	0	0	0		correct class	0	0
Eukaryota::Arthropoda:Thecostraca:Balanomorpha:Balanidae:Semibalanus		Semibalanus balanoides	0	0	0	0	0	0		correct phylum	0	0
Eukaryota:Metazoa:Mollusca:Bivalvia:Cardiida:Cardiidae:Cerastoderma:Cerastoderma edule		Cerastoderma edule	135	0	0	0	135	0		correct superkingdom	0	0
Eukaryota::Annelida:Polychaeta:NA:Arenicolidae		Arenicola marina	0	0	0	0	0	0		FALSE	0	0
Eukaryota:Metazoa:Arthropoda:Chilopoda:Geophilomorpha:Linotaeniidae:Strigamia:Strigamia maritima		Strigamia maritima (18SV4 G7, COI G6)	799	0	418	0	0	381
Eukaryota::Echinodermata:Asteroidea:Forcipulatida:Asteriidae:Asterias		Asterias rubens	0	0	0	0	0	0
		other	328	0	0	0	127	201
		Heteromastus filiformis	6.12981	#DIV/0!	16.32	0	0	0
		Clupea harengus (18SV4 G2, COI G3)	0	#DIV/0!	0	0	0	0
		Acartia tonsa	11.7188	#DIV/0!	0	100	0	0
		Electra pilosa	0	#DIV/0!	0	0	0	0
		Obelia longissima	6.3101	#DIV/0!	16.8	0	0	0
		Semibalanus balanoides	0	#DIV/0!	0	0	0	0
		Cerastoderma edule	8.11298	#DIV/0!	0	0	51.5267	0
		Arenicola marina	0	#DIV/0!	0	0	0	0
		Strigamia maritima (18SV4 G7, COI G6)	48.0168	#DIV/0!	66.88	0	0	65.4639
		Asterias rubens	0	#DIV/0!	0	0	0	0
		other	19.7115	#DIV/0!	0	0	48.4733	34.5361

### Sheet: 18SV4 Decona
Taxonomic.Name	Taxonomic.Level	Lineage	TOTAL	Mix1_6_11.18SV4	Mix_2_7_12.18SV4	Mix_3_8_13.18SV4	Mix_4_9_14.18SV4	Mix_5_10_15.18SV4
Arenicola marina	species	Eukaryota:Metazoa:Annelida:Polychaeta:NA:Arenicolidae:Arenicola:Arenicola marina	244	NA	NA	NA	NA	244
Heteromastus filiformis	species	Eukaryota:Metazoa:Annelida:Polychaeta:NA:Capitellidae:Heteromastus:Heteromastus filiformis	100	NA	NA	NA	NA	100
Acartiidae	family	Eukaryota:Metazoa:Arthropoda:Hexanauplia:Calanoida:Acartiidae	3174	730	217	1758	NA	469
Semibalanus balanoides	species	Eukaryota:Metazoa:Arthropoda:Thecostraca:Balanomorpha:Balanidae:Semibalanus:Semibalanus balanoides	232	NA	NA	NA	NA	232
Cheilostomatida	order	Eukaryota:Metazoa:Bryozoa:Gymnolaemata:Cheilostomatida	649	101	548	NA	NA	NA
Leptothecata	order	Eukaryota:Metazoa:Cnidaria:Hydrozoa:Leptothecata	586	NA	NA	NA	NA	586
Obelia	genus	Eukaryota:Metazoa:Cnidaria:Hydrozoa:Leptothecata:Obeliidae:Obelia	670	145	525	NA	NA	NA
Cerastoderma edule	species	Eukaryota:Metazoa:Mollusca:Bivalvia:Cardiida:Cardiidae:Cerastoderma:Cerastoderma edule	1706	214	NA	NA	937	555
		TOTAL	7361	1190	1290	1758	937	2186			reads	percentage
Eukaryota::Annelida:Polychaeta:NA:Capitellidae:Heteromastus		Heteromastus filiformis	100	0	0	0	0	100		correct species	2282	31.0012
Eukaryota:Metazoa:Chordata:Actinopteri:Clupeiformes:Clupeidae:Clupea		Clupea harengus (18SV4 G2, COI G3)	0	0	0	0	0	0		correct genus	670	9.10202
Eukaryota:Metazoa:Arthropoda:Hexanauplia:Calanoida:Acartiidae:Acartia:Acartia tonsa		Acartia tonsa	3174	730	217	1758	0	469		correct family	3174	43.1191
Eukaryota::Bryozoa:Gymnolaemata:Cheilostomatida:Electridae:Electra		Electra pilosa	649	101	548	0	0	0		correct order	1235	16.7776
Eukaryota::Cnidaria:Hydrozoa:Leptothecata:Obeliidae:Obelia		Obelia longissima	1256	145	525	0	0	586		correct class	0	0
Eukaryota::Arthropoda:Thecostraca:Balanomorpha:Balanidae:Semibalanus		Semibalanus balanoides	232	0	0	0	0	232		correct phylum	0	0
Eukaryota:Metazoa:Mollusca:Bivalvia:Cardiida:Cardiidae:Cerastoderma:Cerastoderma edule		Cerastoderma edule	1706	214	0	0	937	555		correct superkingdom	0	0
Eukaryota::Annelida:Polychaeta:NA:Arenicolidae		Arenicola marina	244	0	0	0	0	244		FALSE	0	0
Eukaryota:Metazoa:Arthropoda:Chilopoda:Geophilomorpha:Linotaeniidae:Strigamia:Strigamia maritima		Strigamia maritima (18SV4 G7, COI G6)	0	0	0	0	0	0
Eukaryota::Echinodermata:Asteroidea:Forcipulatida:Asteriidae:Asterias		Asterias rubens	0	0	0	0	0	0
		unknown/higher rank	0	0	0	0	0	0
		Heteromastus filiformis	1.35851	0	0	0	0	4.57457
		Clupea harengus (18SV4 G2, COI G3)	0	0	0	0	0	0
		Acartia tonsa	43.1191	61.3445	16.8217	100	0	21.4547
		Electra pilosa	8.81674	8.48739	42.4806	0	0	0
		Obelia longissima	17.0629	12.1849	40.6977	0	0	26.807
		Semibalanus balanoides	3.15175	0	0	0	0	10.613
		Cerastoderma edule	23.1762	17.9832	0	0	100	25.3888
		Arenicola marina	3.31477	0	0	0	0	11.1619
		Strigamia maritima (18SV4 G7, COI G6)	0	0	0	0	0	0
		Asterias rubens	0	0	0	0	0	0
		unknown/higher rank	0	0	0	0	0	0

### Sheet: 18SV9 Decona
Taxonomic.Name	Taxonomic.Level	Lineage	TOTAL	Mix1_6_11.18SV9	Mix_2_7_12.18SV9	Mix_3_8_13.18SV9	Mix_4_9_14.18SV9	Mix_5_10_15.18SV9
Metazoa	kingdom	Eukaryota:Metazoa	107	NA	NA	NA	NA	107
Arenicolidae	family	Eukaryota:Metazoa:Annelida:Polychaeta:NA:Arenicolidae	3126	1168	264	105	NA	1589
Arenicola marina	species	Eukaryota:Metazoa:Annelida:Polychaeta:NA:Arenicolidae:Arenicola:Arenicola marina	111	NA	NA	NA	NA	111
Capitellidae	family	Eukaryota:Metazoa:Annelida:Polychaeta:NA:Capitellidae	6737	1637	3816	132	125	1027
Geophilidae	family	Eukaryota:Metazoa:Arthropoda:Chilopoda:Geophilomorpha:Geophilidae	1088	749	339	NA	NA	NA
Linotaeniidae	family	Eukaryota:Metazoa:Arthropoda:Chilopoda:Geophilomorpha:Linotaeniidae	134	NA	NA	134	NA	NA
Acartiidae	family	Eukaryota:Metazoa:Arthropoda:Hexanauplia:Calanoida:Acartiidae	16477	1616	652	13137	182	890
Balanomorpha	order	Eukaryota:Metazoa:Arthropoda:Thecostraca:Balanomorpha	376	NA	NA	NA	NA	376
Balanidae	family	Eukaryota:Metazoa:Arthropoda:Thecostraca:Balanomorpha:Balanidae	6200	2211	852	165	115	2857
Actinopteri	class	Eukaryota:Metazoa:Chordata:Actinopteri	288	186	102	NA	NA	NA
Clupea harengus	species	Eukaryota:Metazoa:Chordata:Actinopteri:Clupeiformes:Clupeidae:Clupea:Clupea harengus	3960	1044	2225	NA	NA	691
Obeliidae	family	Eukaryota:Metazoa:Cnidaria:Hydrozoa:Leptothecata:Obeliidae	3012	556	1673	NA	168	615
Obelia	genus	Eukaryota:Metazoa:Cnidaria:Hydrozoa:Leptothecata:Obeliidae:Obelia	191	191	NA	NA	NA	NA
Asteriidae	family	Eukaryota:Metazoa:Echinodermata:Asteroidea:Forcipulatida:Asteriidae	569	446	NA	123	NA	NA
Cardiidae	family	Eukaryota:Metazoa:Mollusca:Bivalvia:Cardiida:Cardiidae	15265	892	460	125	12534	1254
Cerastoderma edule	species	Eukaryota:Metazoa:Mollusca:Bivalvia:Cardiida:Cardiidae:Cerastoderma:Cerastoderma edule	555	NA	NA	NA	NA	555
			58196	10696	10383	13921	13124	10072			reads	percentage
Eukaryota::Annelida:Polychaeta:NA:Capitellidae:Heteromastus		Heteromastus filiformis	6737	1637	3816	132	125	1027		correct species	4626	7.949
Eukaryota:Metazoa:Chordata:Actinopteri:Clupeiformes:Clupeidae:Clupea		Clupea harengus (18SV4 G2, COI G3)	4248	1230	2327	0	0	691		correct genus	191	0.328201
Eukaryota:Metazoa:Arthropoda:Hexanauplia:Calanoida:Acartiidae:Acartia:Acartia tonsa		Acartia tonsa	16477	1616	652	13137	182	890		correct family	51520	88.5284
Eukaryota::Bryozoa:Gymnolaemata:Cheilostomatida:Electridae:Electra		Electra pilosa	0	0	0	0	0	0		correct order	376	0.646093
Eukaryota::Cnidaria:Hydrozoa:Leptothecata:Obeliidae:Obelia		Obelia longissima	3203	747	1673	0	168	615		correct class	288	0.494879
Eukaryota::Arthropoda:Thecostraca:Balanomorpha:Balanidae:Semibalanus		Semibalanus balanoides	6576	2211	852	165	115	3233		correct phylum	0	0
Eukaryota:Metazoa:Mollusca:Bivalvia:Cardiida:Cardiidae:Cerastoderma:Cerastoderma edule		Cerastoderma edule	15820	892	460	125	12534	1809		correct superkingdom	107	0.183861
Eukaryota::Annelida:Polychaeta:NA:Arenicolidae		Arenicola marina	3237	1168	264	105	0	1700		FALSE	1088	1.86954
Eukaryota:Metazoa:Arthropoda:Chilopoda:Geophilomorpha:Linotaeniidae:Strigamia:Strigamia maritima		Strigamia maritima (18SV4 G7, COI G6)	134	0	0	134	0	0
Eukaryota::Echinodermata:Asteroidea:Forcipulatida:Asteriidae:Asterias		Asterias rubens	569	446	0	123	0	0
		other	1195	749	339	0	0	107
		Heteromastus filiformis	11.5764	15.3048	36.7524	0.948208	0.952454	10.1966
		Clupea harengus (18SV4 G2, COI G3)	7.29947	11.4996	22.4116	0	0	6.8606
		Acartia tonsa	28.3129	15.1085	6.2795	94.3682	1.38677	8.83638
		Electra pilosa	0	0	0	0	0	0
		Obelia longissima	5.50381	6.98392	16.1129	0	1.2801	6.10604
		Semibalanus balanoides	11.2997	20.6713	8.20572	1.18526	0.876257	32.0989
		Cerastoderma edule	27.184	8.33957	4.43032	0.897924	95.5044	17.9607
		Arenicola marina	5.56224	10.92	2.54262	0.754256	0	16.8785
		Strigamia maritima (18SV4 G7, COI G6)	0.230256	0	0	0.962575	0	0
		Asterias rubens	0.97773	4.16978	0	0.883557	0	0
		other	2.05341	7.00262	3.26495	0	0	1.06235
	--
