## Additional File 4 for "PIMENTA: PIpeline for MEtabarcoding through Nanopore Technology used for Authentication"

### Sheet: Distribution NT database
	NT NCBI
		COI	18S	Total
	Heteromastus filiformis	9	5	31
	Clupea harengus (18SV4 G2, COI G3)	71	8	58631
	Acartia tonsa	401	12	472040
	Electra pilosa	1	10	78
	Obelia longissima	10	11	57
	Semibalanus balanoides	223	11	1327
	Cerastoderma edule	196	35	385
	Arenicola marina	29	9	2621
	Strigamia maritima (18SV4 G7, COI G6)	0	2	2765
	Asterias rubens	107	13	108391
	MZGdb
		COI	18S
	Heteromastus filiformis	10	5
	Clupea harengus (18SV4 G2, COI G3)	0	0
	Acartia tonsa	462	12
	Electra pilosa	3	10
	Obelia longissima	18	11
	Semibalanus balanoides	916	7
	Cerastoderma edule	0	0
	Arenicola marina	33	7
	Strigamia maritima (18SV4 G7, COI G6)	0	0
	Asterias rubens	35	0
